# Epigenetic and transcriptional consequences of chemically induced transposon mobilization in the endosperm

**DOI:** 10.1101/2024.03.19.585643

**Authors:** Gerardo del Toro-de León, Joram van Boven, Juan Santos-González, Wen-Biao Jiao, Korbinian Schneeberger, Claudia Köhler

## Abstract

Genomic imprinting, an epigenetic phenomenon leading to parent-of-origin-specific gene expression, has independently evolved in the endosperm of flowering plants and the placenta of mammals—tissues crucial for nurturing embryos. While transposable elements (TEs) frequently colocalize with imprinted genes and are implicated in imprinting establishment, direct investigations of the impact of *de novo* TE transposition on genomic imprinting remain scarce. In this study, we explored the effects of chemically induced transposition of the Copia element *ONSEN* on genomic imprinting in *Arabidopsis thaliana*. Through the combination of chemical TE mobilization and doubled haploid induction, we generated a line with 40 new *ONSEN* copies. Our findings reveal a preferential targeting of maternally expressed genes (MEGs) for transposition, aligning with the colocalization of H2A.Z and H3K27me3 in MEGs— both previously identified as promoters of *ONSEN* insertions. Additionally, we demonstrate that chemically-induced DNA hypomethylation induces global transcriptional deregulation in the endosperm, leading to the breakdown of MEG imprinting. This study provides insights into the consequences of chemically induced TE remobilization in the endosperm, underscoring the need for cautious interpretation of the connection between TEs and genomic imprinting.
