## Supplemental Tables file 6 for "Epigenetic and transcriptional consequences of chemically induced transposon mobilization in the endosperm"

### Sheet: INFO
Sheet#	INFO
Sheet1	Supplementary Table S13 . Transcription factors up- or downregulated in LxCm (TEmob) compared to LxC (WT). DMRs present in Cm (TEmob) in endosperm and leaves are indicated. Overlap with TEs 1kb up- or downstream of ORFs or within introns is indicated.
Sheet2	Supplementary Table S14. Transcription factors up- or downregulated in CmxL (TEmob) compared to CxL (WT). DMRs present in Cm (TEmob) in the endosperm and leaves are indicated.
Sheet3	Supplementary Table S15. Parent-of-origin expression of MEGs reported to be affected by paternal met1 in TEmob endosperm.
Sheet4	Supplementary Table S16. Predicted motifs for transcription factors upregulated in LxCm (TEmob).
Sheet5	Supplementary Table S17. Common upregulated and downregulated genes in LXCm (TEmob) endosperm and hdg3-1.

### Sheet: Sheet1
Supplementary Table S13 .Transcription factors up- or downregulated in LxCm (TEmob) compared to LxC (WT). DMRs present in Cm (TEmob) in endosperm and leaves are indicated. Overlap with TEs 1kb up- or downstream of ORFs or within introns is indicated. 1. Del Toro-De León and Köhler 2019 2. This study Parent-of-origin expression categories as in Del Toro and Köhler 2019, refer to Supplementary Tabl…
								leaf DMRs						Endosperm DMRs												WT endosperm1			TEmob endosperm2			Upstream TEs		Intron TEs		Downstream TEs
TF family	Gene ID	Gene description	Gene name	baseMean	log2FoldChange	padj	Expression	CGhype_leaf	CGhypo_leaf	CHGhype_leaf	CHGhypo_leaf	CHHhype_leaf	CHHhypo_leaf	CGhype_Cmxl_g1	CGhypo_Cmxl_g1	CHGhype_Cmxl_g1	CHGhypo_Cmxl_g1	CHHhype_Cmxl_g1	CHHhypo_Cmxl_g	CGhype_lxCm_g1	CGhypo_lxCm_g1	CHGhype_lxCm_g1	CHGhypo_lxCm_g1	CHHhype_lxCm_g1	CHHhypo_lxCm_g1	CxL	LxC	CatWT	CmxL	LxCm	CatTEmob	ID	Family	ID	Family	ID	Family
C3H	AT1G22670	Protease-associated (PA) RING/U-box zinc finger family protein	RMR3	1383.27	1.57	0.009	Up-regulated	-	yes	-	-	-	-	-	-	-	-	-	-	-	-	-	-	-	-	NA	NA	NA	NA	NA	NA	AT1TE25820	BRODYAGA1A	-	-	-	-
NAC	AT1G28470	NAC domain containing protein 10	NAC010	79.17	2.22	0.004	Up-regulated	-	-	-	-	-	-	-	-	-	-	-	-	-	-	-	-	-	-	NA	NA	NA	NA	NA	NA	AT1TE32280	ATREP4	-	-	-	-
JUMONJI	AT1G30810	JMJ18 encodes a novel JmjC domain- containing histone H3K4 demethylase. PHD finger-containing protein.	JMJ18	799.17	1.84	0	Up-regulated	-	yes	-	-	-	-	-	yes	-	-	-	-	-	-	-	-	-	-	MatBias	PEG	PEG_LxC	ColDom	ColDom	ColDom	-	-	-	-	-	-
C2H2	AT1G34790	Encodes a zinc finger protein; involved in photomorphogenesis, flavonoid biosynthesis, flower and seed development.	TT1	3848.36	2.61	0.004	Up-regulated	-	-	-	-	-	-	-	-	-	-	-	-	-	-	-	-	-	-	MatBias	PEG	PEG_LxC	MatBias	PEG	PEG_LxC	AT1TE41600	ATREP3	AT1TE41605	BRODYAGA1	AT1TE41615	HELITRONY1D
B3	AT1G43950	Auxin response factor 23	ARF23	85.12	5	0.009	Up-regulated	-	-	-	-	-	-	-	-	yes	-	-	-	-	-	-	-	-	-	NA	NA	NA	MEG	MEG	MEG	AT1TE54970	ATCOPIA41	AT1TE54960	ATCOPIA68	-	-
GRAS	AT1G55580	Encodes a member of the GRAS family of putative transcriptional regulators.	LAS	42.76	4.28	0.007	Up-regulated	-	-	-	-	-	-	-	-	-	-	-	-	-	-	-	-	-	-	NA	NA	NA	NA	NA	NA	-	-	-	-	-	-
C2H2	AT1G70790	C2-domain ABA-related (CAR) protein, involved in the recruitment of ABA receptors to the plasma membrane to facilitate ABA signaling.	CAR9	968.19	2.59	0.005	Up-regulated	-	-	-	-	-	-	-	-	-	-	-	-	-	-	-	-	-	-	NA	NA	NA	NA	NA	NA	AT1TE87385, AT1TE87390	ATREP10B	-	-	-	-
MADS-box type II	AT1G71692	Encodes a member of the MADS box family of transcription factors. Involved in root cell differentiation and flowering time.	AGL12	36.56	3.37	0.007	Up-regulated	-	-	-	-	yes	-	-	-	-	-	yes	-	-	-	-	-	-	-	NA	NA	NA	NA	NA	NA	-	-	-	-	-	-
NAC	AT1G71930	Encodes a NAC-domain transcription factor with transcriptional activation activity that is involved in xylem formation.	VND7	75.95	3.56	0.004	Up-regulated	yes	-	-	-	-	-	-	-	-	-	-	-	yes	-	-	-	-	-	NA	NA	NA	MEG	PatBias	MEG_CxL	-	-	-	-	-	-
bZIP	AT2G12940	Basic-leucine zipper (bZIP) transcription factor family protein	UNE4	134.87	5.01	0.009	Up-regulated	-	-	-	-	-	-	-	-	-	-	-	-	-	-	-	-	-	-	Bial	Bial	Bial	PEG	Bial	PEG_CxL	AT2TE21635	ATSINE4	-	-	AT2TE21645	ATLINE1A
bZIP	AT2G13150	Basic-leucine zipper (bZIP) transcription factor family protein	BZIP31	56.78	3.76	0.009	Up-regulated	-	-	-	-	-	-	-	-	-	-	-	-	-	-	-	-	-	-	NA	NA	NA	LerDom	LerDom	LerDom	AT2TE22020	ATSINE4	-	-	AT2TE22030	ATLINE1A
MADS-box type I Mγ	AT2G15660	AGAMOUS-like 95	AGL95	372.26	2.62	0.003	Up-regulated	-	yes	-	-	-	-	-	-	-	-	-	-	-	-	-	-	-	-	NA	NA	NA	NA	NA	NA	AT2TE27825	ATREP3	-	-	-	-
LBD	AT2G19510	LOB domain-containing protein 8	LBD8	627.29	2.92	0.003	Up-regulated	-	-	-	-	-	-	-	-	-	-	-	-	-	yes	-	-	-	-	Bial	PEG	PEG_LxC	PatBias	PEG	poPEG	AT2TE35300	VANDAL18NA	-	-	AT2TE35305	ATREP15
CPP	AT2G20110	Tesmin/TSO1-like CXC domain-containing protein which is a transcriptional repressor of genes required for maintenance of DNA methylation	TCX6	597.21	1.58	0.001	Up-regulated	yes	yes	-	-	-	-	-	-	-	-	-	-	-	-	-	-	-	-	MEG	Bial	MEG_CxL	MEG	MatBias	poMEG	-	-	-	-	-	-
GRF	AT2G22840	Growth regulating factor encoding transcription activator.	GRF1	394.4	1.76	0.002	Up-regulated	-	yes	-	-	-	-	-	-	-	-	-	-	-	-	-	-	-	-	Bial	Bial	Bial	Bial	Bial	Bial	AT2TE41525	ATREP4	-	-	-	-
TCP	AT2G31070	TCP family protein involved in heterchronic regulation of leaf differentiation.	TCP10	62.19	4.21	0.006	Up-regulated	-	-	-	yes	yes	-	-	-	-	-	-	-	-	-	-	-	-	-	NA	NA	NA	MEG	PatBias	MEG_CxL	AT2TE58010	Unassigned	-	-	-	-
ERF	AT2G33710	ERF (ethylene response factor) subfamily B-4 of ERF/AP2 transcription factor family.	AP2 domain	133.32	3.77	0.002	Up-regulated	-	-	-	-	-	-	-	-	-	-	-	-	-	-	-	-	-	-	NA	NA	NA	Bial	Bial	Bial	AT2TE63090	HELITRONY3	-	-	AT2TE63080	-
MADS-box type I Mγ	AT2G40210	AGAMOUS-like 48	AGL48	155.57	1.86	0.004	Up-regulated	-	-	-	-	-	-	-	-	-	-	-	-	-	-	-	-	-	-	NA	NA	NA	NA	NA	NA	AT2TE75550	ATREP10B	-	-	-	-
MADS-box type II	AT2G42830	AGAMOUS [AG]-like MADS box protein (AGL5) involved in fruit development	SHP2	680.45	2.05	0.006	Up-regulated	-	yes	-	-	-	-	-	-	-	-	-	-	-	-	-	-	-	-	NA	NA	NA	NA	NA	NA	-	-	-	-	-	-
MADS-box type I Mγ	AT3G05860	MADS-box transcription factor family protein	AGL45	375.71	1.84	0.007	Up-regulated	-	-	-	-	-	-	-	-	-	-	-	-	-	-	-	-	-	-	Bial	Bial	Bial	Bial	Bial	Bial	AT3TE07350	ATREP4	-	-	-	-
NAC	AT3G15510	NAC domain containing protein 56	NAC2	665.27	1.65	0.002	Up-regulated	-	-	-	-	-	-	-	-	-	-	-	-	-	-	-	-	-	-	MEG	MatBias	poMEG	ColDom	ColDom	ColDom	-	-	-	-	AT3TE22070	ATREP10D
EIL	AT3G20770	Encodes EIN3 (ethylene-insensitive3), a nuclear transcription factor that initiates downstream transcriptional cascades for ethylene responses.	EIN3	393.72	1.76	0.001	Up-regulated	yes	yes	-	-	-	-	-	-	-	-	-	-	-	-	-	-	-	-	NA	NA	NA	NA	NA	NA	AT3TE30510	BRODYAGA1A	-	-	-	-
ZF-HD	AT3G28917	Mini zinc finger 2	MIF2	439.44	2.33	0.001	Up-regulated	-	-	-	-	-	-	-	-	-	-	-	-	-	-	-	-	-	-	MEG	MEG	MEG	ColDom	ColDom	ColDom	-	-	-	-	-	-
Dof	AT3G55370	Encodes a nuclear localized Dof domain containing transcription factor expressed primarily in roots.	OBP3	69.67	3.79	0.003	Up-regulated	-	-	-	-	-	-	-	-	-	-	-	-	-	-	-	-	-	-	NA	NA	NA	Bial	Bial	Bial	-	-	-	-	-	-
HSF	AT3G63350	Member of Heat Stress Transcription Factor (Hsf) family	AT-HSFA7B	33.2	4.69	0.003	Up-regulated	-	-	-	-	-	-	-	-	-	-	-	-	-	-	-	-	-	-	NA	NA	NA	NA	NA	NA	-	-	-	-	-	-
C2H2	AT4G02670	Indeterminate(ID)-domain 12	AtIDD12	64.74	2.92	0.001	Up-regulated	-	-	-	-	-	-	-	-	-	-	-	-	-	-	-	-	-	-	NA	NA	NA	NA	NA	NA	-	-	-	-	-	-
bHLH	AT4G29100	Member of basic helix loop helix protein family.	BHLH68	171.9	2.32	0	Up-regulated	-	-	-	-	-	-	-	-	-	-	-	-	-	-	-	-	-	-	NA	NA	NA	NA	NA	NA	AT4TE67805, AT4TE67800	HELITRON4, ATHILA5	-	-	-	-
C3H	AT5G10380	Encodes a RING finger domain protein with E3 ligase activity that is localized to the lipid rafts of the plasma membrane.	RING1	245.15	4.21	0.001	Up-regulated	-	yes	-	-	-	-	-	-	-	-	-	-	-	-	-	-	-	-	NA	NA	NA	ColDom	ColDom	ColDom	-	-	-	-	-	-
ZF-HD	AT5G15210	Encodes ZFHD3, a member of the zinc finger homeodomain transcriptional factor family.	HB30	312	1.61	0	Up-regulated	-	-	-	-	-	-	-	-	-	-	-	-	-	-	-	-	-	-	NA	NA	NA	NA	NA	NA	-	-	-	-	AT5TE17840	ATREP3
HD-ZIP	AT5G17320	Encodes a homeobox-leucine zipper family protein belonging to the HD-ZIP IV family.	HDG9	597.12	2.5	0	Up-regulated	-	yes	-	-	-	-	-	-	-	-	-	-	-	-	-	-	-	-	Bial	Bial	Bial	MEG	MatBias	poMEG	AT5TE20655	HELITRONY3	AT5TE20630	ATREP10D	AT5TE20630	ATREP3
WOX	AT5G17810	Encodes a WUSCHEL-related homeobox gene family member with 65 amino acids in its homeodomain.	WOX12	52.65	3.63	0.007	Up-regulated	-	-	-	-	-	-	-	-	-	-	-	-	-	-	-	-	-	-	NA	NA	NA	ColDom	ColDom	ColDom	-	-	-	-	-	-
MYB	AT5G39700	Encodes a putative transcription factor (MYB89) which inhibits the accumulation of seed oil.	MYB89	64.92	4.99	0.007	Up-regulated	-	-	-	-	-	-	-	-	-	-	-	-	-	-	-	-	-	-	NA	NA	NA	NA	NA	NA	AT5TE57395	HELITRONY3			AT5TE57390	ATREP19
C2H2	AT5G42640	Member of a small family of zinc finger containing putative transcription factors.Similar to GAZ.	GAL2	327.71	3.54	0.006	Up-regulated	-	-	-	-	-	-	-	-	-	-	-	-	-	-	-	-	-	-	Bial	MEG	MEG_LxC	PatBias	Bial	Bial	AT5TE61720	ATREP10D	-	-	AT5TE61725	VANDALNX2
SBP	AT5G50670	Together with SPL13B involved in floral transition.	SPL13B	66.07	2.79	0.002	Up-regulated	-	-	-	-	-	-	-	-	-	-	-	-	-	-	-	-	-	-	NA	NA	NA	NA	NA	NA	-	-	-	-	AT5TE74255	ATENSPM3
MADS-box type II	AT5G65080	Encodes MADS-domain protein. Is upregulated during vernalization and regulates flowering time	MAF5	184.19	1.96	0.003	Up-regulated	-	-	-	-	-	-	-	-	-	-	-	-	-	-	-	-	-	-	NA	NA	NA	MEG	Bial	MEG_CxL	-	-	AT5TE93580	HELITRONY1D	-	-
C2H2	AT1G04850	Ubiquitin-associated (UBA)/TS-N domain-containing protein	x	5481.68	-2.72	0.001	Down-regulated	yes	yes	-	-	-	-	-	-	-	-	-	-	-	-	-	-	-	-	NA	NA	NA	NA	NA	NA	-	-	-	-	-	-
MYB	AT1G09770	Member of MYB3R- and R2R3- type MYB- encoding genes.	CDC5	5944.25	-2.59	0.002	Down-regulated	-	yes	-	-	-	-	-	yes	-	-	-	-	-	yes	-	-	-	-	Bial	Bial	Bial	Bial	Bial	Bial	-	-	-	-	-	-
C3H	AT1G10320	Zinc finger C-x8-C-x5-C-x3-H type family protein	ATC3H5	47187.1	-4.79	0	Down-regulated	-	yes	-	-	-	-	-	-	-	-	-	-	-	-	-	-	-	-	NA	NA	NA	NA	NA	NA	-	-	-	-	-	-
BES1	AT1G19350	Encodes brassinosteroid (BR) signalling protein that accumulates in the nucleus as dephosphorylated form in response to BRs.	BES1	1423.89	-2.49	0.003	Down-regulated	-	-	-	-	-	-	-	yes	-	-	-	-	-	-	-	-	-	-	NA	NA	NA	Bial	MEG	MEG_LxC	-	-	-	-	-	-
C3H	AT1G20823	Encodes a RING E3 ubiquitin ligase ATL80. Involved in phosphate mobilization and cold stress response in sufficient phosphate growth conditions.	ATATL80	420.94	-2.52	0.008	Down-regulated	-	-	-	-	-	-	-	-	-	-	-	-	-	-	-	-	-	-	Bial	Bial	Bial	Bial	PatBias	Bial	-	-	-	-	-	-
SBP	AT1G20980	Encodes a nuclear plant-specific protein with features characteristic of a transcriptional regulator	SPL14	3058.37	-2.71	0.001	Down-regulated	yes	yes	-	-	-	-	yes	yes	-	-	-	-	-	-	-	-	-	-	Bial	MatBias	Bial	MatBias	Bial	Bial	AT1TE23655	HELITRONY3	-	-	-	-
HB-other	AT1G28420	Homeobox-1	HB-1	41739.3	-3.97	0	Down-regulated	yes	yes	-	-	-	-	-	yes	-	-	-	-	yes	yes	-	-	-	-	Bial	Bial	Bial	Bial	Bial	Bial	AT1TE32180	ATENSPM5	-	-	-	-
NAC	AT1G33060	NAC domain containing protein 14	NAC014	531.23	-2.62	0.001	Down-regulated	-	-	-	-	-	-	-	-	-	-	-	-	-	-	-	-	-	-	NA	NA	NA	NA	NA	NA	-	-	-	-	AT1TE38755	HELITRON2
MYB	AT1G49010	Duplicated homeodomain-like superfamily protein	MYBS1	2975.91	-2.42	0.003	Down-regulated	-	yes	-	-	-	-	-	yes	-	-	-	-	-	-	-	-	-	-	Bial	MatBias	Bial	Bial	MatBias	Bial	-	-	-	-	-	-
bHLH	AT1G49770	Encodes a member of the basic helix loop helix family of transcription factors.	RGE1	10737.6	-3.6	0	Down-regulated	-	-	-	-	-	-	-	-	-	-	-	-	-	-	-	-	-	-	MatBias	MEG	poMEG	MEG	MEG	MEG	AT1TE61070	BRODYAGA2	-	-	-	-
MYB_related	AT1G49950	Encodes a telomeric DNA binding protein and Single Myb Histone (SMH) gene family member. In vitro, an N-terminal Myb domain enables it to interact with double-stranded telomeric repeats.	TRB1	3034.04	-2.19	0.003	Down-regulated	-	yes	-	-	-	-	-	-	-	-	-	-	-	yes	-	-	-	-	Bial	Bial	Bial	Bial	Bial	Bial	-	-	-	-	AT1TE17410	ATREP5
NAC	AT1G52890	Encodes a NAC transcription factor whose expression is induced by drought, high salt, and abscisic acid.	NAC019	1221.71	-2.86	0	Down-regulated	-	-	-	-	-	-	-	-	-	-	-	-	-	-	-	-	-	-	Bial	Bial	Bial	Bial	MEG	MEG_LxC	-	-	-	-	-	-
C2H2	AT1G55460	DNA/RNA-binding protein Kin17, conserved region	KIN17	20844	-4.73	0	Down-regulated	-	yes	-	-	-	-	-	-	-	-	-	-	-	yes	-	-	-	-	Bial	Bial	Bial	Bial	Bial	Bial	-	-	AT1TE68390	VANDAL17	-	-
NF-YC	AT1G56170	Encodes a protein with similarity to a subunit of the CCAAT promoter motif binding complex of yeast.	NF-YC2	14783.1	-2.14	0.002	Down-regulated	-	-	-	-	-	-	-	-	-	-	-	-	-	-	-	-	-	-	Bial	Bial	Bial	Bial	Bial	Bial	-	-	-	-	-	-
GRAS	AT1G63100	Transcription factor belonging to the GRAS family which controls the mitotic cell cycle and division plane orientation.	SCL28	16908.8	-6.24	0.008	Down-regulated	-	yes	-	-	-	-	-	-	-	-	-	-	-	-	-	-	-	-	Bial	PEG	PEG_LxC	Bial	Bial	Bial	-	-	-	-	-	-
CO-like	AT1G68520	B-box type zinc finger protein with CCT domain-containing protein.	BBX14	613.3	-2.2	0	Down-regulated	-	-	-	-	-	-	-	-	-	-	-	-	-	-	-	-	-	-	NA	NA	NA	NA	NA	NA	-	-	-	-	-	-
Whirly	AT1G71260	Encodes WHY2, a homolog of the potato p24 protein.	ATWHY2	982.3	-1.55	0	Down-regulated	-	-	-	-	-	-	-	-	-	-	-	-	-	-	-	-	-	-	MatBias	PatBias	Bial	MatBias	PatBias	Bial	-	-	-	-	-	-
C2H2	AT1G74250	DNAJ heat shock N-terminal domain-containing protein	x	61456.1	-4.26	0	Down-regulated	yes	yes	-	-	-	-	-	-	-	-	-	-	-	yes	-	-	-	-	Bial	Bial	Bial	Bial	Bial	Bial	-	-	AT1TE91365	ATMU10	-	-
MYB_related	AT1G75250	RAD-like 6	RL6	1149.54	-3.45	0	Down-regulated	-	-	-	-	-	-	-	-	-	-	-	-	-	-	-	-	-	-	PatBias	Bial	Bial	Bial	Bial	Bial	-	-	-	-	-	-
SBP	AT1G76580	Squamosa promoter-binding protein-like (SBP domain) transcription factor family protein	x	4471.1	-3.14	0	Down-regulated	yes	yes	-	-	-	-	-	-	-	-	-	-	-	-	-	-	-	-	NA	NA	NA	NA	NA	NA	-	-	-	-	-	-
MIKC_MADS	AT1G77080	MADS domain protein - flowering regulator that is closely related to FLC	x	1528.65	-1.87	0.007	Down-regulated	-	-	-	-	-	-	-	-	-	-	-	-	-	-	-	-	-	-	NA	NA	NA	Bial	PEG	PEG_LxC	-	-	-	-	-	-
Alfin-like	AT2G02470	Encodes a member of the Alfin1-like family of nuclear-localized PHD (plant homeodomain) domain containing proteins	AL6	2641.39	-1.96	0.009	Down-regulated	-	yes	-	-	-	-	-	-	-	-	-	-	-	-	-	-	-	-	MEG	Bial	MEG_CxL	Bial	Bial	Bial	-	-	-	-	AT2TE02805	ATREP10D
C3H	AT2G16485	Encodes NERD (Needed for RDR2-independent DNA methylation), a plant-specific GW repeat- and PHD finger-containing protein involved in siRNA-dependent DNA methylation.	NERD	16157.8	-3.78	0	Down-regulated	-	yes	-	-	-	-	-	-	-	-	-	-	-	-	-	-	-	-	MatBias	MatBias	Bial	MatBias	Bial	Bial	-	-	-	-	-	-
C2H2	AT2G19380	RNA recognition motif (RRM)-containing protein	x	2254.33	-3.73	0	Down-regulated	-	yes	-	-	-	-	-	-	-	-	-	-	-	-	-	-	-	-	Bial	Bial	Bial	PEG	Bial	PEG_CxL	-	-	-	-	-	-
HD-ZIP	AT2G22430	Encodes a homeodomain leucine zipper class I (HD-Zip I) protein that is a target of the protein phosphatase ABI1 and regulates hormone responses in Arabidopsis.	HB6	2151.72	-1.82	0.001	Down-regulated	-	-	-	-	-	-	-	-	-	-	-	-	-	-	-	-	-	-	NA	NA	NA	NA	NA	NA	-	-	-	-	AT2TE40535	ATREP1
GeBP	AT2G25650	DNA-binding storekeeper protein-related transcriptional regulator	GPL1	4076.66	-3.01	0.001	Down-regulated	yes	yes	-	-	-	-	-	yes	-	-	-	-	-	-	-	-	-	-	Bial	Bial	Bial	MatBias	PatBias	Bial	-	-	-	-	-	-
C3H	AT2G25900	Encodes a protein with two tandem-arrayed CCCH-type zinc fingers that binds RNA and is involved in RNA turnover. The mRNA is cell-to-cell mobile.	ATCTH	2737.38	-2.42	0.001	Down-regulated	-	-	-	-	yes	-	-	-	-	-	yes	-	-	-	-	-	-	-	MatBias	MatBias	Bial	MatBias	Bial	Bial	AT2TE47600	HELITRONY1D	-	-	-	-
NF-YB	AT2G27470	Nuclear factor Y, subunit B11	NF-YB11	9560.83	-3.54	0	Down-regulated	-	-	-	-	-	-	-	-	-	-	-	-	-	-	-	-	-	-	MatBias	PatBias	Bial	Bial	Bial	Bial	-	-	AT2TE51050	VANDAL17	-	-
GRAS	AT2G29065	GRAS family transcription factor	x	1012.76	-2.99	0.001	Down-regulated	yes	yes	-	-	-	-	-	yes	-	-	-	-	-	-	-	-	-	-	NA	NA	NA	Bial	Bial	Bial	-	-	-	-	-	-
B3	AT2G30470	HSI2 is a member of the ABI3 family of B3 domain proteins and functions as an active repressor of the Spo minimal promoter through the EAR motif.	HSI2	29662.2	-3.41	0	Down-regulated	yes	yes	-	-	-	-	-	yes	-	-	-	-	-	-	-	-	-	-	Bial	MatBias	Bial	PatBias	MatBias	Bial	AT2TE56870	BRODYAGA2	-	-	AT2TE56850	ATHPOGON3
HD-ZIP	AT2G32370	Encodes a homeobox-leucine zipper family protein belonging to the HD-ZIP IV family.	HDG3	6795.69	-1.62	0.001	Down-regulated	-	yes	yes	-	yes	-	-	-	yes	-	-	-	-	-	-	-	yes	-	PEG	PEG	PEG	PEG	Bial	PEG_CxL	AT2TE60490	ATREP10D	-	-	-	-
NAC	AT2G33480	NAC domain containing protein 41	NAC041	1340.75	-2.36	0	Down-regulated	yes	-	-	-	-	-	-	-	-	-	-	-	-	-	-	-	-	-	MEG	MEG	MEG	MEG	MEG	MEG	AT2TE62700	TSCL	-	-	-	-
Trihelix	AT2G33550	Transcription factor which together with AITF1 regulates plant defense and autoimmunity.	ASR3	3136.78	-3.31	0	Down-regulated	-	-	-	-	-	-	-	-	-	-	-	-	-	-	-	-	-	-	MatBias	PatBias	Bial	Bial	MatBias	Bial
GRAS	AT2G37650	GRAS family transcription factor	x	2603.76	-3.94	0	Down-regulated	yes	yes	-	-	-	-	-	-	-	-	-	-	-	-	-	-	-	-	NA	NA	NA	NA	NA	NA	-	-	-	-	-	-
Trihelix	AT2G38250	Homeodomain-like superfamily protein	x	463.75	-3.03	0.002	Down-regulated	-	-	-	-	-	-	-	-	-	-	-	-	-	-	-	-	-	-	ColDom	ColDom	ColDom	MEG	Bial	MEG_CxL	-	-	-	-	AT2TE71720	ATREP4
CPP	AT3G04850	Member of the DREAM complex, LIN54 type.	TCX4	1131.67	-2.23	0.002	Down-regulated	-	-	-	-	-	-	-	-	-	-	-	-	-	-	-	-	-	-	Bial	Bial	Bial	Bial	Bial	Bial	-	-	-	-	-	-
C2H2	AT3G05760	C2H2 and C2HC zinc fingers superfamily protein	x	10183.5	-3.81	0	Down-regulated	-	yes	-	-	-	-	-	-	-	-	-	-	-	-	-	-	-	-	NA	NA	NA	NA	NA	NA	-	-	-	-	-	-
GATA	AT3G06740	Encodes a member of the GATA factor family of zinc finger transcription factors.	GATA15	546.49	-2.3	0.006	Down-regulated	-	-	-	-	-	-	-	-	-	-	-	-	-	-	-	-	-	-	MatBias	Bial	Bial	MatBias	PEG	PEG_LxC	-	-	-	-	-	-
Trihelix	AT3G10040	Encodes HRA1 (HYPOXIA RESPONSE ATTENUATOR1), a low oxygen-inducible transcription factor.	HRA1	1107.82	-3.28	0.001	Down-regulated	-	-	-	-	-	-	-	-	-	-	-	-	-	-	-	-	-	-	NA	NA	NA	NA	NA	NA	-	-	AT3TE13000	ATHILA6A	-	-
MYB	AT3G11450	Encodes a ZRF1 chromatin regulator. Functions in regulating plant growth and development.	ATGLSA1	27771.8	-3.33	0	Down-regulated	-	yes	-	-	-	-	-	yes	-	-	-	-	-	-	-	-	-	-	Bial	Bial	Bial	Bial	Bial	Bial	-	-	-	-	-	-
G2-like	AT3G13040	MYB-like HTH transcriptional regulator family protein	GAMMAMYB2	1140.17	-3.07	0	Down-regulated	-	-	-	-	-	-	-	-	-	-	-	-	-	-	-	-	-	-	NA	NA	NA	NA	NA	NA	AT3TE17580	ATHAT10	-	-	-	-
ERF	AT3G16770	Encodes a member of the ERF (ethylene response factor) subfamily B-2 of the plant specific ERF/AP2 transcription factor family (RAP2.3).	EBP	5426.55	-3.01	0.001	Down-regulated	-	-	-	-	-	-	-	-	-	-	-	-	-	-	-	-	-	-	ColDom	ColDom	ColDom	MatBias	PEG	PEG_LxC	-	-	-	-	-	-
GATA	AT3G20750	Encodes a member of the GATA factor family of zinc finger transcription factors.	GATA29	3418.49	-2.22	0	Down-regulated	-	-	-	-	-	-	-	-	-	-	-	-	-	-	-	-	-	-	NA	NA	NA	NA	NA	NA	-	-	-	-	-	-
C2H2	AT3G48430	Relative of Early Flowering 6 (REF6) encodes a Jumonji N/C and zinc finger domain-containing protein	REF6	9469.73	-3.27	0	Down-regulated	yes	yes	-	-	-	-	-	-	-	-	-	-	-	-	-	-	-	-	NA	NA	NA	Bial	Bial	Bial	-	-	-	-	-	-
MYB	AT3G50060	Encodes a member of the R2R3 transcription factor gene family. Expressed in response to potassium deprivation and auxin.	MYB77	1385.37	-2.31	0.007	Down-regulated	-	-	-	-	-	-	-	-	-	-	-	-	-	-	-	-	-	-	MEG	MEG	MEG	MEG	Bial	MEG_CxL	-	-	-	-	-	-
AP2	AT3G54320	WRINKLED1 encodes transcription factor of the AP2/ERWEBP class.	WRI1	25410.4	-5.47	0	Down-regulated	-	-	-	-	-	-	-	-	-	-	-	-	-	-	-	-	-	-	Bial	PEG	PEG_LxC	PatBias	PEG	poPEG	AT3TE81750	ATREP11	-	-	-	-
Trihelix	AT3G54390	Sequence-specific DNA binding transcription factor	x	2814.02	-4.48	0	Down-regulated	-	-	-	-	-	-	-	-	-	-	-	-	-	-	-	-	-	-	NA	NA	NA	NA	NA	NA			AT3G54390	VANDAL17	-	-
NAC	AT3G56570	SET domain-containing protein	x	3519.29	-4.82	0	Down-regulated	-	yes	-	-	-	-	-	-	-	-	-	-	yes	-	-	-	-	-	NA	NA	NA	NA	NA	NA	AT3TE85260	ATMUNX1	-	-	-	-
NAC	AT3G57150	Encodes a putative pseudouridine synthase (NAP57).	NAP57	55480.1	-3.69	0	Down-regulated	-	yes	-	-	-	-	-	-	-	-	-	-	-	-	-	-	-	-	Bial	Bial	Bial	Bial	PatBias	Bial	-	-	-	-	-	-
SBP	AT3G60030	Squamosa promoter-binding protein-like 12	SPL12	2060.95	-2.62	0.009	Down-regulated	-	yes	-	-	-	-	-	yes	-	-	-	-	-	-	-	-	-	-	MEG	MatBias	poMEG	MatBias	Bial	Bial	-	-	-	-	-	-
LBD	AT4G00220	Encodes a protein containing a LOB domain that is expressed in embryos, flower primordium and lateral floral organ boundaries.	JLO	695.9	-2.28	0.008	Down-regulated	-	yes	-	-	-	-	-	-	-	-	-	-	-	-	-	-	-	-	MEG	MEG	MEG	MEG	MatBias	poMEG	-	-	-	-	AT4TE00450	ATREP3
GeBP	AT4G00238	STKL1 is a DUF domain containing DNA binding protein that may be involved in mediating certain glucose responses.	ATSTKL1	571.34	-1.94	0.002	Down-regulated	-	-	-	-	-	-	-	-	-	-	-	-	-	-	-	-	-	-	NA	NA	NA	NA	NA	NA	AT4TE00510	ATHATN5	-	-	-	-
GeBP	AT4G00250	STKL2 is a DUF domain containing DNA binding protein that may be involved in mediating certain glucose responses.	ATSTKL2	149.79	-3.06	0.004	Down-regulated	-	-	-	-	-	-	-	-	-	-	-	-	-	-	-	-	-	-	ColDom	ColDom	ColDom	NA	NA	NA	-	-	-	-	-	-
ERF	AT4G11140	Encodes a member of the ERF (ethylene response factor) subfamily B-5 of ERF/AP2 transcription factor family.	CRF1	922.8	-4.61	0	Down-regulated	-	-	-	-	-	-	-	-	-	-	-	-	-	-	-	-	-	-	Bial	MatBias	Bial	Bial	Bial	Bial	-	-	-	-	-	-
ERF	AT4G23750	Encodes a member of the ERF (ethylene response factor) subfamily B-5 of ERF/AP2 transcription factor family.	CRF2	1170.36	-4.23	0	Down-regulated	-	-	-	-	-	-	-	-	-	-	-	-	-	-	-	-	-	-	NA	NA	NA	NA	NA	NA	-	-	-	-	-	-
WRKY	AT4G24240	Encodes a Ca-dependent calmodulin binding protein. Sequence similarity to the WRKY transcription factor gene family.	WRKY7	775.62	-1.77	0.006	Down-regulated	-	-	-	-	-	-	yes	-	yes	-	-	-	-	-	-	-	-	-	NA	NA	NA	Bial	Bial	Bial	-	-	-	-	AT4TE58590	ATREP3
HB-PHD	AT4G29940	Homeodomain protein (PRHA). Expression of the gene differs in various vegetative and floral plant tissues and is positively influenced by the phytohormone auxin.	PRHA	1254.39	-2.88	0.001	Down-regulated	-	yes	-	-	-	-	-	-	-	-	-	-	-	-	-	-	-	-	MatBias	Bial	Bial	MatBias	Bial	Bial	-	-	-	-	-	-
Trihelix	AT4G31270	Encodes IDAP2. Acts together with IDAP1 and IDM1 to regulate active DNA demethylation.	IDAP2	1164	-1.53	0.006	Down-regulated	-	yes	-	-	-	-	-	-	-	-	-	-	-	-	-	-	-	-	NA	NA	NA	NA	NA	NA
WRKY	AT4G31550	member of WRKY Transcription Factor; Group II-d; negative regulator of basal resistance to Pseudomonas syringae.	WRKY11	984.08	-1.69	0.009	Down-regulated	-	-	-	-	-	-	-	-	-	-	-	-	-	-	-	-	-	-	NA	NA	NA	NA	NA	NA	-	-	-	-	-	-
B3	AT4G31610	Encodes a member of the REM (Reproductive Meristem) gene family, a part of the B3 DNA-binding domain superfamily.	x	1724.58	-2.63	0.004	Down-regulated	-	-	-	-	-	-	-	-	-	-	-	-	-	-	-	-	-	-	NA	NA	NA	NA	NA	NA	-	-	-	-	-	-
GATA	AT4G32890	Encodes a member of the GATA factor family of zinc finger transcription factors.	GATA9	651.38	-2.72	0	Down-regulated	-	-	-	-	-	-	-	-	-	-	-	-	-	-	-	-	-	-	PEG	MatBias	PEG_CxL	PEG	Bial	PEG_CxL	-	-	-	-	-	-
bHLH	AT4G38070	Transcription factor bHLH131-like protein	x	2077.01	-3.63	0.001	Down-regulated	-	-	-	-	-	-	-	-	-	-	-	-	-	-	-	-	-	-	Bial	Bial	Bial	MatBias	PEG	PEG_LxC	-	-	AT4TE86440	ATREP5	-	-
Trihelix	AT5G01380	Homeodomain-like superfamily protein	x	4783.97	-5.21	0	Down-regulated	-	-	-	-	-	-	-	-	-	-	-	-	-	-	-	-	-	-	MatBias	PatBias	Bial	Bial	Bial	Bial	-	-	AT5TE00530	VANDAL17	-	-
ERF	AT5G05410	Encodes a transcription factor that specifically binds to DRE/CRT cis elements (responsive to drought and low-temperature stress).	DREB2A	1014.47	-2.54	0.003	Down-regulated	-	-	-	-	-	-	-	-	-	-	-	-	-	-	-	-	-	-	MatBias	Bial	Bial	Bial	Bial	Bial	-	-	-	-	-	-
Trihelix	AT5G05550	Encodes trihelix-domain transcription factor VFP5. Interacts with agrobacterium virulence protein VirF.	VFP5	1045.74	-1.69	0	Down-regulated	-	-	-	-	-	-	-	-	-	-	-	-	-	-	-	-	-	-	Bial	MatBias	Bial	Bial	Bial	Bial	-	-	-	-	-	-
MYB	AT5G06110	Encodes a ZRF1 chromatin regulator. Functions in regulating plant growth and development.	ATGLSA2	47761.5	-4.02	0	Down-regulated	yes	yes	-	-	-	-	-	-	-	-	-	-	-	-	-	-	-	-	NA	NA	NA	NA	NA	NA	-	-	-	-	-	-
bHLH	AT5G09460	Transcription factor bHLH143	SACL1	1475.33	-3.15	0	Down-regulated	-	-	-	-	-	-	-	-	-	-	-	-	-	-	-	-	-	-	PatBias	MEG	MEG_LxC	Bial	MatBias	Bial	-	-	-	-	-	-
AP2	AT5G10510	Encodes an AP2-domain transcription factor involved in root stem cell identity and root development.	AIL6	1646.21	-2.01	0.001	Down-regulated	-	-	-	-	-	-	-	-	-	-	-	-	-	-	-	-	-	-	Bial	PatBias	Bial	Bial	PatBias	Bial	-	-	-	-	-	-
C3H	AT5G15820	RING/U-box superfamily protein	x	1191.52	-3.4	0.002	Down-regulated	-	yes	-	-	-	-	-	-	-	-	-	-	-	-	-	-	-	-	Bial	Bial	Bial	Bial	MatBias	Bial	-	-	-	-	-	-
Trihelix	AT5G28300	Encodes a Ca(2+)-dependent CaM-binding protein.	GT2L	1168.96	-2.26	0	Down-regulated	-	-	-	-	-	-	-	-	-	-	-	-	-	-	-	-	-	-	MEG	MEG	MEG	ColDom	ColDom	ColDom	-	-	AT5TE37605	VANDAL6	-	-
MYB_related	AT5G41020	Transcription factor from the MYB family	x	64602.1	-3.27	0	Down-regulated	-	-	-	-	-	-	-	-	-	-	-	-	-	-	-	-	-	-	Bial	Bial	Bial	Bial	Bial	Bial
C3H	AT5G41350	RING/U-box superfamily protein	x	1293.76	-2.04	0.006	Down-regulated	-	yes	-	-	-	-	yes	yes	-	-	-	-	-	yes	-	-	-	-	MatBias	Bial	Bial	MatBias	Bial	Bial	-	-	-	-	AT5TE59740	ATREP3
ZF-HD	AT5G42780	Zinc finger and homeobox domain protein which interacts with RMB1 and ROS1 acting in the base excision repair pathway through DNA methylation.	HB27	717.74	-3.91	0.001	Down-regulated	-	-	-	-	-	-	-	-	-	-	-	-	-	-	-	-	-	-	NA	NA	NA	NA	NA	NA	-	-	-	-	-	-
HB-other	AT5G44180	Interacts with CHR11, CHR17, and ARID5, several known subunits of ISWI. JA biosynthesisis is positively regulated by this chromatin remodeling complex, thereby promoting stamen filament elongation.	RLT2	6558.06	-3.33	0	Down-regulated	yes	yes	-	-	-	-	-	yes	-	-	-	-	yes	-	-	-	-	-	Bial	Bial	Bial	Bial	Bial	Bial	AT5TE64215	ATHILA7	AT5TE64220	ATCOPIA68	-	-
BES1	AT5G45300	Encodes a beta-amylase-like protein present in the nucleus rather than targeted to the chloroplast.	x	1370.29	-2.9	0.004	Down-regulated	-	-	-	-	-	-	-	-	-	-	-	-	-	-	-	-	-	-	PEG	PEG	PEG	PEG	PEG	PEG	-	-	-	-	AT5TE66070	ATTIR16T3A
WRKY	AT5G46350	Member of WRKY Transcription Factor; Group II-c	WRKY8	1455.88	-4.79	0	Down-regulated	-	-	-	-	-	-	-	-	-	-	-	-	-	-	-	-	-	-	Bial	Bial	Bial	Bial	Bial	Bial	AT5TE67705	ATDNAI27T9A	AT5TE67700	ATREP15	-	-
bHLH	AT5G48560	Basic helix-loop-helix (bHLH) DNA-binding superfamily protein	CIB2	1969.25	-2.88	0	Down-regulated	-	-	-	-	-	-	-	-	-	-	-	-	-	-	-	-	-	-	MEG	MEG	MEG	MEG	MatBias	poMEG	-	-	AT5TE70840	ATDNAI27T9A	AT5TE70850	ATREP10D
C2H2	AT5G56200	Encodes a transcription factor expressed in the female gametophyte.	x	5306.03	-2.33	0.009	Down-regulated	-	-	-	-	-	-	-	-	-	-	-	-	-	-	-	-	-	-	NA	NA	NA	NA	NA	NA	AT5TE81845;AT5TE81840	BRODYAGA1A;ATREP10D	AT5TE81850	ATCOPIA24	-	-
B3	AT5G58280	AP2/B3-like transcriptional factor family protein	x	1026.72	-4.34	0	Down-regulated	-	-	-	-	-	-	-	-	-	-	-	-	-	-	-	-	-	-	Bial	Bial	Bial	Bial	Bial	Bial	-	-	-	-	-	-
C3H	AT5G58620	Involved in control of defence gene expression post-transcriptionally through release from translation arrest within TZF9-PAB2-containing RNA granules.	TZF9	5357.16	-4.74	0	Down-regulated	yes	yes	-	-	-	-	-	-	-	-	-	-	-	-	-	-	-	-	Bial	Bial	Bial	Bial	Bial	Bial	-	-	-	-	-	-
C3H	AT5G59000	RING/FYVE/PHD zinc finger superfamily protein	x	2996.88	-4.73	0	Down-regulated	-	-	-	-	-	-	-	-	-	-	-	-	-	-	-	-	-	-	MatBias	MatBias	Bial	Bial	Bial	Bial	-	-	-	-	-	-
AP2	AT5G60120	AP2 family transcription factor that is involved in regulation of flowering and innate immunity.	TOE2	2164.75	-1.95	0.004	Down-regulated	yes	yes	-	-	-	-	-	yes	-	-	-	-	-	-	-	-	-	-	PEG	Bial	PEG_CxL	Bial	Bial	Bial	-	-	-	-	AT5TE87100	ATMU3
HD-ZIP	AT5G60690	REVOLUTA regulates meristem initiation at lateral positions. a member of a small homeodomain-leucine zipper family.	REV	19035.8	-5	0	Down-regulated	yes	yes	-	-	-	-	yes	yes	-	-	-	-	-	yes	-	-	-	-	MatBias	PatBias	Bial	Bial	Bial	Bial	-	-	-	-	-	-
ARF	AT5G62000	Encodes an auxin response factor.	ARF2	12562.2	-3.26	0.001	Down-regulated	yes	yes	-	-	-	-	-	yes	-	-	-	-	-	-	-	-	-	-	Bial	Bial	Bial	Bial	PEG	PEG_LxC	-	-	-	-	-	-
MIKC_MADS	AT5G65050	Originally published as Agamous like MADS-box protein AGL31.	AGL31	9902.9	-2.13	0.006	Down-regulated	yes	-	-	-	-	-	-	-	-	-	-	-	-	-	-	-	-	-	Bial	MatBias	Bial	PatBias	Bial	Bial	AT5TE93510	ATDNAI27T9B	-	-	-	-

### Sheet: Sheet2
Supplementary Table S14. Transcription factors up- or downregulated in CmxL (TEmob) compared to CxL (WT). DMRs present in Cm (TEmob) in the endosperm and leaves are indicated. 1. Del Toro-De León and Köhler 2019 2. This study Parent-of-origin expression categories as in Del Toro and Köhler 2019, refer to Supplementary Table S8.
									leaf DMRs						Endosperm DMRs												WT endosperm1			TEmob endosperm2
TF family	Gene ID	Gene description	Symbol	Gene name	baseMean	log2FoldChange	padj	Expression	CGhype_leaf	CGhypo_leaf	CHGhype_leaf	CHGhypo_leaf	CHHhype_leaf	CHHhypo_leaf	CGhype_Cmxl_g1	CGhypo_Cmxl_g1	CHGhype_Cmxl_g1	CHGhypo_Cmxl_g1	CHHhype_Cmxl_g1	CHHhypo_Cmxl_g	CGhype_lxCm_g1	CGhypo_lxCm_g1	CHGhype_lxCm_g1	CHGhypo_lxCm_g1	CHHhype_lxCm_g1	CHHhypo_lxCm_g1	CxL	LxC	CatWT	CmxL	LxCm	CatTEmob
bZIP	AT3G10800	Encodes bZIP28, a putative membrane-tethered transcriptional factor. Up-regulated in response to heat; a bZIP28 null mutant has a heat-sensitive phenotype. bZIP28 has a similar domain structure to the mammalian ATF6 protein involved in the unfolded protein response (UPR), and shares a bZIP domain, transmembrane domain, and a canonical S1P cleavage site. The bZIP28 seems to be glycosylated in vivo…	(BZIP28)	BZIP28	654.21	1.67	0.009	Up-regulated	-	-	-	-	-	-	-	-	-	-	-	-	-	-	-	-	-	-	-	-	-	NA	NA	NA
C3H	AT1G14200	E3 ligase involved in the regulation of the homeostasis of sensor NLR immune receptors.	(SNIPER1)	SNIPER1	680.11	-1.57	0.006	Down-regulated	-	yes	-	-	-	-	-	-	-	-	-	-	-	-	-	-	-	-	-	-	-	NA	NA	NA
MYB	AT1G14350	Encodes a putative MYB transcription factor involved in stomata development, loss of FLP activity results in a failure of guard mother cells (GMCs) to adopt the guard cell fate, thus they continue to divide resulting in abnormal stomata consisting of clusters of numerous guard cell-like cells. This phenotype is enhanced in double mutants with MYB88. Its transcript levels change after inducing MUT…	FOUR LIPS (FLP)	FLP	1848.08	-2.5	0.007	Down-regulated	-	-	-	-	-	-	-	-	-	-	-	-	-	-	-	-	-	-	MEG	MEG	MEG	MEG	MatBias	poMEG
G2-like	AT1G32240	Encodes a member of the KANADI family of putative transcription factors. Together with KAN1, this gene appears to be involved in the development of the carpel and the outer integument of the ovule.Along with KAN1 and KAN4 appears to regulate the proper localization of PIN1 in early embryogenesis.	KANADI 2 (KAN2)	KAN2	62.92	-3.57	0.002	Down-regulated	-	-	-	-	-	-	-	-	-	-	-	-	-	-	-	-	-	-	-	-	-	NA	NA	NA
SBP	AT1G53160	Encodes a member of the SPL (squamosa-promoter binding protein-like)gene family, a novel gene family encoding DNA binding proteins and putative transcription factors. Contains the SBP-box, which encodes the SBP-domain, required and sufficient for interaction with DNA. It is involved in regulation of flowering and vegetative phase change. Its temporal expression is regulated by the microRNA miR156…	SQUAMOSA PROMOTER BINDING PROTEIN-LIKE 4 (SPL4)	SPL4	550.21	-2.53	0.002	Down-regulated	-	-	-	-	-	-	-	-	-	-	-	-	-	-	-	-	-	-	-	-	-	NA	NA	NA
NAC	AT1G54330	NAC domain containing protein 20;(source:Araport11)	NAC DOMAIN CONTAINING PROTEIN 20 (NAC020)	NAC020	78.78	-4.46	0	Down-regulated	-	-	-	-	-	-	-	-	-	-	-	-	-	-	-	-	-	-	-	-	-	NA	NA	NA
C2H2	AT1G55460	DNA/RNA-binding protein Kin17, conserved region;(source:Araport11)	(KIN17)	KIN17	20844	-3.15	0.006	Down-regulated	-	yes	-	-	-	-	-	-	-	-	-	-	-	yes	-	-	-	-	Bial	Bial	Bial	Bial	Bial	Bial
C2C2-CO-like	AT1G68520	B-box type zinc finger protein with CCT domain-containing protein;(source:Araport11). Putative transcriptional regulatory protein.	B-BOX DOMAIN PROTEIN 14 (BBX14)	BBX14	613.3	-1.75	0.006	Down-regulated	-	-	-	-	-	-	-	-	-	-	-	-	-	-	-	-	-	-	-	-	-	NA	NA	NA
NAC	AT1G76420	Identified in an enhancer trap line; member of the NAC family of proteins. Expressed at the boundary between the shoot meristem and lateral organs and the polar nuclei in the embryo sac. Together with CUC2-DA1-UBP15 part of a regulatory module which controls the initiation of axillary meristems, thereby determining plant architecture. Regulates axillary meristem initiation by directly binding to …	CUP SHAPED COTYLEDON3 (CUC3)	CUC3	105.58	-4.28	0.003	Down-regulated	-	-	-	-	-	-	-	-	-	-	-	-	-	-	-	-	-	-	-	-	-	NA	NA	NA
SBP	AT1G76580	Squamosa promoter-binding protein-like (SBP domain) transcription factor family protein;(source:Araport11)		-	4471.1	-2.5	0.007	Down-regulated	yes	yes	-	-	-	-	-	-	-	-	-	-	-	-	-	-	-	-	-	-	-	NA	NA	NA
NAC	AT2G33480	NAC domain containing protein 41;(source:Araport11)	NAC DOMAIN CONTAINING PROTEIN 41 (NAC041)	NAC041	1340.75	-2.32	0.001	Down-regulated	yes	-	-	-	-	-	-	-	-	-	-	-	-	-	-	-	-	-	MEG	MEG	MEG	MEG	MEG	MEG
bHLH	AT4G09180	basic helix-loop-helix (bHLH) DNA-binding superfamily protein;(source:Araport11)	FLOWERING BHLH 2 (FBH2)	FBH2	481.67	-3.56	0	Down-regulated	-	-	-	-	-	-	-	-	-	-	-	-	-	-	-	-	-	-	-	-	-	NA	NA	NA
bHLH	AT4G29100	Member of basic helix loop helix protein family. Expressed primarily in vascular system. Overexpression causes ABA sensitivity. Together with PFA1 and PFA2 governs the competence of pericycle cells to initiate lateral root primordium formation. Governs the competence of pericycle cells to initiate lateral root primordium formation.	BASIC HELIX LOOP HELIX 68 (BHLH68)	BHLH68	171.9	-1.86	0	Down-regulated	-	-	-	-	-	-	-	-	-	-	-	-	-	-	-	-	-	-	-	-	-	NA	NA	NA
G2-like	AT5G05090	Homeodomain-like superfamily protein;(source:Araport11)		-	114.09	-3.01	0.004	Down-regulated	-	yes	-	-	-	-	-	-	-	-	-	-	-	-	-	-	-	-	-	-	-	NA	NA	NA
LBD	AT5G15060	Lateral organ boundaries (LOB) domain family protein;(source:Araport11)		-	87.62	-3.2	0.003	Down-regulated	-	-	-	-	-	-	-	-	-	-	-	-	-	-	-	-	-	-	-	-	-	NA	NA	NA
C2H2	AT5G25190	encodes a member of the ERF (ethylene response factor) subfamily B-6 of ERF/AP2 transcription factor family. The protein contains one AP2 domain. There are 12 members in this subfamily including RAP2.11.	ETHYLENE AND SALT INDUCIBLE 3 (ESE3)	ESE3	97.8	-3.43	0	Down-regulated	-	-	-	-	-	-	-	-	-	-	-	-	-	-	-	-	-	-	-	-	-	NA	NA	NA
Trihelix	AT5G28300	Encodes a Ca(2+)-dependent CaM-binding protein. AtGT2L specifically targets the nucleus and possesses both transcriptional activation and DNA-binding abilities, implicating its function as a nuclear transcription factor.	GT-2LIKE PROTEIN (GT2L)	GT2L	1168.96	-1.97	0.004	Down-regulated	-	-	-	-	-	-	-	-	-	-	-	-	-	-	-	-	-	-	MEG	MEG	MEG	ColDom	ColDom	ColDom
SBP	AT5G43270	Member of the SPL (squamosa-promoter binding protein-like) gene family, a novel gene family encoding DNA binding proteins and putative transcription factors. In conjunction with SPL10 and SPL11, SPL2 redundantly controls proper development of lateral organs in association with shoot maturation in the reproductive phase. SPL2, SPL10, and SPL11, suppress root regeneration with age by inhibiting wou…	SQUAMOSA PROMOTER BINDING PROTEIN-LIKE 2 (SPL2)	SPL2	198.71	-2.09	0.002	Down-regulated	-	-	-	-	-	-	-	-	-	-	-	-	-	-	-	-	-	-	MEG	MEG	MEG	MEG	Bial	MEG_CxL
bHLH	AT5G48560	basic helix-loop-helix (bHLH) DNA-binding superfamily protein;(source:Araport11)	CRY2-INTERACTING BHLH 2 (CIB2)	CIB2	1969.25	-4.35	0	Down-regulated	-	-	-	-	-	-	-	-	-	-	-	-	-	-	-	-	-	-	MEG	MEG	MEG	MEG	MatBias	poMEG

### Sheet: Sheet3
Supplementary Table S15. Parent-of-origin expression of MEGs reported to be affected by paternal met1 in TEmob endosperm.
MEGs affected by met1 according to Hornslien, et al., 2019 in TEmob
Loci	Gene Model Description	Gene Symbol	reports1	(reciprocal) WT2	CxL reciprocal3			P2/P1 (TEmob/WT)4
					CxL	LxC	final
AT5G08360	Stu1, putative (DUF789)		2	MEG	MEG	MEG	MEG	0.96
AT5G03280	Involved in ethylene signal transduction.	EIN2	4	MEG	MEG	MatBias	poMEG	1.49
AT2G35670	Encodes a negative regulator of seed development	FIS2	4	MEG	MEG	MatBias	poMEG	2.29
AT5G48650	Negative regulator of defense response to Pseudomonas	G3BP-LIKE	3	MEG	MEG	MEG	MEG	0.63
AT4G00220	Encodes a protein containing a LOB domain..	JLO	5	MEG	MEG	MatBias	poMEG	13.2
AT2G34880	JMJ15 is a novel H3K4 demethylase	MEE27	4	MEG	MEG	No bias	MEG_CxL	90
AT5G35490	Encodes MRU1 (mto 1 responding up).	MRU1	7	MEG	MEG	MEG	MEG	10
AT4G00540	Encodes a putative c-myb-like transcription factor.	MYB3R2	7	MEG	MEG	MEG	MEG	11
AT3G50060	Member of the R2R3 transcription factor gene family.	MYB77	3	MEG	MEG	No bias	MEG_CxL	1.67
AT2G21420	E3 ubiquitin ligases	RFA4	2	MEG	MEG	MatBias	poMEG	2.95
AT2G18880	vernalization5/VIN3-like protein	VEL2	2	MEG	MEG	MEG	MEG	6.18
1. Number of reports consistently showing MEG expression; see Supp.Table 10. 2. Del Toro&Kohler 2019 3. This study 4. P2: paternal 2 (Temob); P1:paternal 1 (WT)
MEGs affected by met1 according to from Hsieh , et al., 2011 in TEmob
Loci	Gene Model Description	Gene Symbol	reports1	(reciprocal) WT2	CxL reciprocal3			P2/P1 (TEmob/WT)4
					CxL	LxC	final
AT1G59930	Encodes a maternally expressed imprinted gene	PHE-related	3	NR	NA	NA	NA	NA
AT2G17690	F-box domain containing protein that is regulated by non-CG DNA methylation	SDC	7	MEG	MEG	MEG	MEG	12.14
AT2G28380	Encodes a cytoplasmic dsRNA-binding protein DRB2	DRB2	1	NR	MEG	PatBias	MEG_CXL	0.86
AT4G00220	Encodes a protein containing a LOB domain that is expressed in embryos	JLO	5	MEG	MEG	MatBias	poMEG	13.2
AT4G18650	A maternally expressed imprinted gene in the endosperm	DOGL4	2	NR	NA	NA	NA	NA
AT4G31060	member of the DREB subfamily A-5 of ERF/AP2 transcription factor family.	ERF/AP2 TF	5	NR	No bias	No bias	Bial	1.19
AT5G03280	Involved in ethylene signal transduction.	EIN2	4	MEG	MEG	MatBias	poMEG	1.49
AT5G35490	Encodes MRU1 (mto 1 responding up).	MRU1	7	MEG	MEG	MEG	MEG	NA
AT4G00540	Encodes a putative c-myb-like transcription factor.	MYB3R2	7	MEG	MEG	MEG	MEG	1.2
1. Number of reports consistently showing MEG expression; see Supp.Table 10. 2. Del Toro&Kohler 2019 3. This study 4. P2: paternal 2 (Temob); P1:paternal 1 (WT)

### Sheet: Sheet4
Supplementary Table S16. Predicted motifs for transcription factors upregulated in LxCm (TEmob).
TF family	Gene ID	Gene description	Symbol	Gene name	log2FoldChange	padj	Expression	Native Motif	Related motif	Related motif loci	Related motif name	Consensus sequence
NAC	AT1G28470	NAC domain containing protein 10	NAC DOMAIN CONTAINING PROTEIN 10 (NAC010)	NAC010	2.22	0.004	Up-regulated	MP00017	MP00017	AT1G71930	VND7	GGACACGGAACT
NAC	AT1G71930	NAC domain containing protein 30	VASCULAR RELATED NAC-DOMAIN PROTEIN 7	VND7	3.56	0.004	Up-regulated
NAC	AT3G15510	NAC domain containing protein 56	NAC DOMAIN CONTAINING PROTEIN 2 (NAC2)	NAC2	1.65	0.002	Up-regulated
C2H2	AT1G34790	Encodes a zinc finger protein; involved in photomorphogenesis, flavonoid biosynthesis, flower and seed development.	TRANSPARENT TESTA 1 (TT1)	TT1	2.61	0.004	Up-regulated	NA	MP00197	AT1G51220	WIP5	TACCTGGAGAACATA
C2H2	AT4G02670	indeterminate(ID)-domain 12;(source:Araport11)		AtIDD12	2.92	0.001	Up-regulated
C2H2	AT1G70790	C2-domain ABA-related (CAR) protein, involved in the recruitment of ABA receptors to the plasma membrane to facilitate ABA signaling.	C2-DOMAIN ABA-RELATED 9 (CAR9)	CAR9	2.59	0.005	Up-regulated	NA	MP00264	AT2G15740	GAL1	AACGATGACGA
C2H2	AT5G42640	Member of a small family of zinc finger containing putative transcription factors. Similar to GAZ.	GAZ-LIKE 2 (GAL2)	GAL2	3.54	0.006	Up-regulated
B3	AT1G43950	Auxin response factor 23	AUXIN RESPONSE FACTOR 23 (ARF23)	ARF23	5	0.009	Up-regulated	NA	NA	NA	NA	NA
GRAS	AT1G55580	Encodes a member of the GRAS family of putative transcriptional regulators.	LATERAL SUPPRESSOR (LAS)	LAS	4.28	0.007	Up-regulated	NA	MP00611	AT2G01570	RGA1
MADS-box type II	AT1G71692	Encodes a member of the MADS box family of transcription factors. Involved in root cell differentiation and flowering time.	AGAMOUS-LIKE 12 (AGL12)	XAL1 (AGL12)	3.37	0.007	Up-regulated	NA	MA0005.1	AT4G18960	AG	CCAAATTTGGT
MADS-box type II	AT2G42830	AGAMOUS [AG]-like MADS box protein (AGL5) involved in fruit development (valve margin and dehiscence zone differentiation).	SHATTERPROOF 2 (SHP2)	SHP2 (AGL5)	2.05	0.006	Up-regulated		MA0005.2			ATTACCAAATTGGGTAAT
MADS-box type II	AT5G65080	Encodes MADS-domain protein. Is upregulated during vernalization and regulates flowering time.	MADS AFFECTING FLOWERING 5 (MAF5)	MAF5 (AGL68)	1.96	0.003	Up-regulated	NA	MP00079	AT5G10140	FLC/AGL25	AATTTCCAAAAATAGAAAGAA
MADS-box type I Mγ	AT3G05860	MADS-box transcription factor family protein	AGAMOUS-LIKE 45 (AGL45)	AGL45	1.84	0.007	Up-regulated	NA	motif 1	AT1G65330	PHE1	TTWCCWWWWW
MADS-box type I Mγ	AT2G40210	AGAMOUS-like 48	AGAMOUS-LIKE 48 (AGL48)	AGL48	1.86	0.004	Up-regulated		motif2			CYAWAAAWRG
MADS-box type I Mγ	AT2G15660	AGAMOUS-like 95	AGAMOUS-LIKE 95 (AGL95)	AGL95	2.62	0.003	Up-regulated		MA1202.1	AT1G60920	AGL55 (MADS-box type I Mα)	TCACCA
bZIP	AT2G12940	Basic-leucine zipper (bZIP) transcription factor family protein	UNFERTILIZED EMBRYO SAC 4 (UNE4)	UNE4	5.01	0.009	Up-regulated	NA	MP00345	AT3G10800	BZIP28	AATGATGACGTGGCA
bZIP	AT2G13150	Basic-leucine zipper (bZIP) transcription factor family protein	BASIC LEUCINE-ZIPPER 31 (BZIP31)	BZIP31	3.76	0.009	Up-regulated	NA
LBD	AT2G19510	LOB domain-containing protein 8	LOB DOMAIN-CONTAINING PROTEIN 8 (LBD8)	LBD8	2.92	0.003	Up-regulated	NA	MP00128	AT1G06280	LBD2
CPP	AT2G20110	Tesmin/TSO1-like CXC domain-containing protein which is a transcriptional repressor of genes required for maintenance of DNA methylation	(TCX6)	TCX6	1.58	0.001	Up-regulated	MP00269	NA	NA	NA
GRF	AT2G22840	Growth Regulatory Factor. One of the nine members of a GRF gene family, containing nuclear targeting domain.	GROWTH-REGULATING FACTOR 1 (GRF1)	GRF1	1.76	0.002	Up-regulated	NA	MP00263	AT2G06200	GRF6
TCP	AT2G31070	TCP family protein involved in leaf differentiation.	TCP DOMAIN PROTEIN 10 (TCP10)	TCP10	4.21	0.006	Up-regulated	NA	MP00062	AT3G15030	TCP4	GGGACCAC
									MP00203	AT1G53230	TCP3	GTTGGGACCACAT
ERF	AT2G33710	ERF (ethylene response factor) subfamily B-4 of ERF/AP2 transcription factor family.		AP2 domain	3.77	0.002	Up-regulated	MP00289	NA	NA	NA	CCTCCGCCGCCGCCA
EIL	AT3G20770	Encodes EIN3 (ethylene-insensitive3), a nuclear transcription factor that initiates downstream transcriptional cascades for ethylene responses.	ETHYLENE-INSENSITIVE3 (EIN3)	EIN3	1.76	0.001	Up-regulated	MP00367	NA	NA	NA
ZF-HD	AT3G28917	Mini zinc finger 2	MINI ZINC FINGER 2 (MIF2)	MIF2	2.33	0.001	Up-regulated	NA	MP00143	AT1G14687	HB32	AATCGCATTAT
ZF-HD	AT5G15210	Encodes ZFHD3, a member of the zinc finger homeodomain transcription factor family.	HOMEOBOX PROTEIN 30 (HB30)	HB30	1.61	0	Up-regulated	NA	MP00387	AT3G28920	HB34
Dof	AT3G55370	Encodes a nuclear localized Dof domain containing transcription factor expressed primarily in roots.	OBF-BINDING PROTEIN 3 (OBP3)	OBP3	3.79	0.003	Up-regulated	MP00407	NA	NA	NA	TTTACTTTTTTTTTTTTTTTT
HSF	AT3G63350	Member of Heat Stress Transcription Factor (Hsf) family	(AT-HSFA7B)	AT-HSFA7B	4.69	0.003	Up-regulated	NA	MA1664.1	AT3G22830	HSFA6B	AGAAGCTTCTAGAAG
bHLH	AT4G29100	Member of basic helix loop helix protein family.	BASIC HELIX LOOP HELIX 68 (BHLH68)	BHLH68	2.32	0	Up-regulated	NA	MA0568.1	AT5G46760	MYC3	GCACGTGC
HD-ZIP	AT5G17320	Encodes a homeobox-leucine zipper family protein belonging to the HD-ZIP IV family.	HOMEODOMAIN GLABROUS 9 (HDG9)	HDG9	2.5	0	Up-regulated	NA	MA0990.1	AT1G73360	HDG11	CAATTAATGC
									MA1369.1	AT3G61150	HDG1	GTAATTAATGC
									MA1757.1	AT5G52170	HDG7	GCATTAATTAC
WOX	AT5G39700	Encodes a WUSCHEL-related homeobox gene family member with 65 amino acids in its homeodomain.	WUSCHEL RELATED HOMEOBOX 12 (WOX12)	WOX12	3.63	0.007	Up-regulated	NA	MP00330	AT3G03660	WOX11	AGTTAATTAAT
MYB	AT5G39700	Encodes a putative transcription factor (MYB89) which inhibits the accumulation of seed oil.	MYB DOMAIN PROTEIN 89 (MYB89)	MYB89	4.99	0.007	Up-regulated	NA	MP00222	AT1G69560	MYB105	TTAATTACCGTTA
SBP	AT5G50670	Squamosa promoter-binding protein-like (SBP domain) transcription factor family protein	SQUAMOSA PROMOTER-BINDING PROTEIN LIKE 13B (SPL13B)	SPL13B	2.79	0.002	Up-regulated	NA	MP00555	AT5G50570	SPL13

### Sheet: Sheet5
Supplementary Table S17. Common upregulated and downregulated genes in LXCm (TEmob) endosperm and hdg3-11.
Locus Identifier	Gene Model Description	Expression
AT2G47895	Natural antisense transcript overlaps with AT2G47900	Upregulated
AT3G28160	Transposable element gene	Upregulated
AT2G28790	Pathogenesis-related thaumatin superfamily protein	Upregulated
AT2G23910	NAD(P)-binding Rossmann-fold superfamily protein	Upregulated
AT3G16370	GDSL-motif esterase/acyltransferase/lipase. (GGL19)	Upregulated
AT4G15750	Plant invertase/pectin methylesterase inhibitor superfamily protein. (PMEI13)	Upregulated
AT5G14920	Encodes a GASA domain containing protein. (GASA14)	Upregulated
AT3G57240	Encodes a member of glycosyl hydrolase family 17. BETA-1,3-GLUCANASE 3 (BG3)	Upregulated
AT5G05270	Chalcone-flavanone isomerase family protein. CHALCONE ISOMERASE LIKE (CHIL)	Upregulated
AT5G42800	Dihydroflavonol reductase. DIHYDROFLAVONOL 4-REDUCTASE (DFR)	Upregulated
AT5G59320	Predicted to encode a PR (pathogenesis-related) protein. LIPID TRANSFER PROTEIN 3 (LTP3)	Upregulated
AT3G08770	Predicted to encode a PR (pathogenesis-related) protein. LIPID TRANSFER PROTEIN 6 (LTP6)	Upregulated
AT3G28917	Mini zinc finger 2. MINI ZINC FINGER 2 (MIF2)	Upregulated
AT1G56100	Seed coat mucilage biosynthesis gene required for homogalacturonan demethylesterification. PECTIN METHYLESTERASE INHIBITOR14 (PMEI14)	Upregulated
AT5G27120	SAR DNA-binding protein, putative, strong similarity to SAR DNA-binding protein-1 (Pisum sativum)	Downregulated
AT3G54000	TIP41-like protein	Downregulated
AT3G44050	Kinesin involved in spindle assembly.	Downregulated
AT1G20450	Encodes a gene that belongs to the dehydrin protein family.	Downregulated
AT4G25340	Encodes a member of the FKBP-type immunophilin family that functions as a histone chaparone.	Downregulated
AT5G48650	Negative regulator of defense response to Pseudomonas syringae pv. tomato through altered stomatal and apoplastic immunity.	Downregulated
1. Pignatta et al., 2018
